# Wearable-ome meets epigenome: A novel approach to measuring biological age with wearable devices

**DOI:** 10.1101/2023.04.11.536462

**Authors:** Cameron Sugden, Franco B du Preez, Laurence R Olivier, Armin Deffur

## Abstract

Aging is an inevitable process of cellular and physiological decline. These markers of age can be measured on the molecular and functional level. Wearable devices offer a non-invasive continuous measure of physiological and behavioural features and how they pertain to aging. Wearable data can be used to extrapolate information derived from epigenetic biological age predictions and its underlying biology. LifeQ-enabled wearable devices were worn for 40 days to harvest data on 48 human participants. Thereafter blood was drawn and methylation levels determined using the Illumina EPIC array. Multiple epigenetic clock ages were calculated and compared with wearable features. Activity minutes correlated with VO_2_ max (p = 0.003), subendocardial viability ratio (SEVR, p < 0.01), blood pressure index (BPI, p = 0.02), resting heart rate (RHR, p < 0.01) and heart outflow (HO, p < 0.01). Sedentary time correlated with RHR (p < 0.01), VO_2_ max (p = 0.01), SEVR (p = 0.04), and HO (p = 0.04). VO_2_ max, SEVR, small artery resistance (SAR), BPI and large artery stiffness index (LASI) correlated with multiple epigenetic age clock outputs and chronological age but were most strongly correlated with PCPhenoAge. VO_2_ max, (p = 0.04) RHR (p < 0.01) and LASI (p = 0.04) were significantly correlated with PCPhenoAge acceleration. Weighted gene correlation network analysis (WGCNA) of the differentially methylated positions of PCPhenoAge acceleration was used to construct modules, identifying 3 modules correlating with wearable features. Behavioural features impact physiological state, measured by the wearable, which are associated with epigenetic age and age acceleration. Signal from the underlying biology of age acceleration can be picked up by the wearable, presenting a case that wearable devices can capture portions of biological aging.
