## supplementary table 6 for "Wearable-ome meets epigenome: A novel approach to measuring biological age with wearable devices"

feature	biological.age	r	p	fdr
RHR	PCPhenoAge accel	0.571882330566935	2.17519140631036e-05	0.00174015312504829
VO2 max	PCPhenoAge accel	-0.445561368457692	0.00150550893863983	0.0401469050303954
LASI	PCPhenoAge accel	0.459593924011743	0.00101551603532949	0.0401469050303954
RHR	PCHannum accel	0.432201878447754	0.00215726389402589	0.0431452778805179
Light minutes	PCHorvath1 accel	-0.353112313553407	0.0138232471963067	0.113538890538372
Light minutes	PCHannum accel	-0.355470078626791	0.0131595688683608	0.113538890538372
Vigorous minutes	PCHannum accel	-0.351842541140071	0.0141923613172965	0.113538890538372
RHR	PCHorvath1 accel	0.367190902607417	0.0102497981789079	0.113538890538372
RHR	PCGrimAge accel	0.35700401369009	0.0127425731008554	0.113538890538372
Total active minutes	PCHannum accel	-0.374619608049849	0.00870781631001866	0.113538890538372
Sedentary hours	PCHannum accel	0.341338448015714	0.0175812060158249	0.117208040105499
Total sleep time	PCHannum accel	0.344695509757603	0.0164305400655029	0.117208040105499
Total active minutes	PCHorvath1 accel	-0.316241889424142	0.0285406857934359	0.175634989498067
Normalized crest time	PCPhenoAge accel	0.302748727164872	0.0364762519515668	0.208435725437525
Sedentary hours	PCGrimAge accel	0.292135629954642	0.0439243507684861	0.229066698224745
Total sleep time	PCHorvath1 accel	0.289680344308305	0.0458133396449489	0.229066698224745
VO2 max	Phenotypic age accel	-0.270650311212936	0.0628027314559715	0.245431663865286
Light minutes	PCPhenoAge accel	-0.280876751169489	0.0531373885729303	0.245431663865286
Sedentary hours	PCHorvath1 accel	0.276133904825333	0.057458861788405	0.245431663865286
REM percentage	PCHannum accel	0.266136231882672	0.0674937075629537	0.245431663865286
BPI	Phenotypic age accel	-0.268554802538615	0.0649468642962755	0.245431663865286
Total active minutes	PCPhenoAge accel	-0.271414365737537	0.0620351731581904	0.245431663865286
Light minutes	Phenotypic age accel	-0.25745989152544	0.0772899774044243	0.251677770079014
Vigorous minutes	PCHorvath1 accel	-0.256325745313833	0.0786493031496917	0.251677770079014
Vigorous minutes	PCPhenoAge accel	-0.256583206467938	0.0783390860302668	0.251677770079014
Light minutes	PCGrimAge accel	-0.243340967462872	0.0955875054608668	0.273107158459619
Moderate minutes	PCHannum accel	-0.24637591411244	0.0913958409056213	0.273107158459619
REM percentage	PCHorvath1 accel	0.243808293084959	0.094932547478136	0.273107158459619
VO2 max	PCHannum accel	-0.240660379831658	0.0994121669253482	0.274240460483719
Total sleep time	PCGrimAge accel	0.235401419440346	0.107257454712081	0.286019879232216
VO2 max	PCGrimAge accel	-0.231914737344516	0.112714636315469	0.290876480814114
Deep sleep percentage	PCHannum accel	-0.225709041874255	0.1229475216272	0.307368804068001
Deep sleep percentage	PCPhenoAge accel	-0.212915571718399	0.146235465965072	0.354510220521388
Total sleep time	PCPhenoAge accel	0.203125114357099	0.166150250801622	0.369222779559159
Total sleep time	Phenotypic age accel	0.207090903028641	0.157858436977487	0.369222779559159
SAR	PCPhenoAge accel	-0.204197071736281	0.163878374779848	0.369222779559159
Sedentary hours	Phenotypic age accel	0.197242288137999	0.179026872916798	0.376898679824838
Deep sleep percentage	Phenotypic age accel	0.198656965649655	0.175866764822125	0.376898679824838
Sedentary hours	PCPhenoAge accel	0.194511467432542	0.185242066323731	0.379955009986574
REM percentage	Phenotypic age accel	-0.192474506295233	0.189977504993287	0.379955009986574
BPI	PCPhenoAge accel	-0.184835624343017	0.208502811171774	0.406834753505901
RHR	Phenotypic age accel	0.182755172249924	0.213760360523075	0.407162591472525
LASI	PCHannum accel	0.17873577718302	0.224178212401645	0.417075744003061
Moderate minutes	PCHorvath1 accel	-0.165931379864238	0.259684092301698	0.472152895093996
Total active minutes	PCGrimAge accel	-0.159975090464131	0.27741791238132	0.493187399789014
VO2 max	PCHorvath1 accel	-0.152416947573928	0.301043530566165	0.498148879851728
Moderate minutes	PCPhenoAge accel	-0.153635492695943	0.297149478309702	0.498148879851728
SAR	Phenotypic age accel	-0.152699633038757	0.300137250344688	0.498148879851728
HO	PCPhenoAge accel	0.151153324748847	0.305116188909184	0.498148879851728
LASI	PCGrimAge accel	0.147997894707005	0.315439727098999	0.504703563358398
SEVR	PCPhenoAge accel	-0.141700801593052	0.336696491070683	0.528151358542248
Deep sleep percentage	PCHorvath1 accel	-0.137703994827845	0.350639410823116	0.536063816815805
REM percentage	PCPhenoAge accel	0.134562543406344	0.361843076350668	0.536063816815805
Total active minutes	Phenotypic age accel	-0.134696561900784	0.361360730088012	0.536063816815805
BPI	PCHannum accel	-0.131417113393213	0.373275581753333	0.54294630073212
LASI	PCHorvath1 accel	0.125363813494916	0.395876841383517	0.565538344833596
BPI	PCGrimAge accel	-0.1066305048685	0.470697382835043	0.660627905733394
BPI	PCHorvath1 accel	-0.101508253801764	0.492392635564925	0.67916225595162
HO	PCGrimAge accel	0.0875925711372573	0.553849121991205	0.750981860327057
Normalized crest time	PCGrimAge accel	0.0853644691543027	0.564015568719932	0.752020758293242
Normalized crest time	Phenotypic age accel	0.0773849837486371	0.601119362197895	0.788353261898878
Vigorous minutes	PCGrimAge accel	-0.0662562845088719	0.654565244454642	0.793412417520778
SEVR	PCGrimAge accel	-0.0694265558833053	0.639149190099898	0.793412417520778
SEVR	Phenotypic age accel	0.0678660767672477	0.646719002562556	0.793412417520778
LASI	Phenotypic age accel	0.0699423298497962	0.636655116281831	0.793412417520778
HO	PCHannum accel	0.0712413512220665	0.630391240773663	0.793412417520778
SEVR	PCHannum accel	-0.0593823678098826	0.688477175793081	0.822062299454425
Vigorous minutes	Phenotypic age accel	0.0556053214757788	0.707377372505781	0.832208673536213
Deep sleep percentage	PCGrimAge accel	-0.0440295627630952	0.766352786425344	0.860747688866767
SAR	PCHorvath1 accel	0.0403428719007106	0.785432266090925	0.860747688866767
SAR	PCHannum accel	-0.0465358650994341	0.75345913445881	0.860747688866767
SAR	PCGrimAge accel	-0.0458548340580472	0.756956284738146	0.860747688866767
HO	Phenotypic age accel	0.0421495068472472	0.776066172875367	0.860747688866767
Moderate minutes	PCGrimAge accel	-0.0371004181947309	0.802316773214311	0.867369484556012
REM percentage	PCGrimAge accel	0.019745162873637	0.894030913841841	0.95363297476463
Moderate minutes	Phenotypic age accel	-0.0126531928046231	0.931978014170594	0.955874886328815
Normalized crest time	PCHannum accel	0.015443861667221	0.917023402002745	0.955874886328815
SEVR	PCHorvath1 accel	0.0140032323587571	0.924740215490698	0.955874886328815
Normalized crest time	PCHorvath1 accel	-0.006245063325197	0.966397505748886	0.966397505748886
HO	PCHorvath1 accel	0.00738180056732703	0.960285632030539	0.966397505748886
