## supplementary table 4 for "Wearable-ome meets epigenome: A novel approach to measuring biological age with wearable devices"

	VO2 max	Normalized crest time	SEVR	SAR	LASI	BPI	HO	RHR
Light minutes	0.492765808293042	-0.115578088417128	0.427449091626787	0.218216924042689	-0.0174300965106078	0.415979013778712	-0.486866441125625	-0.558566376209902
Moderate minutes	0.363396987688663	-0.212287571877328	0.381795819047935	0.0816043557308247	-0.0598250641556191	-0.0550478907858099	-0.361477096480888	-0.453716041562795
Vigorous minutes	0.366261812655499	-0.188249325614623	0.316969859673478	0.144073748255891	-0.168160040551963	0.00715042589639621	-0.289415040813351	-0.46816647213839
Sedentary hours	-0.414927180115065	0.0738756006707631	-0.368828307045915	-0.0730534741022521	-0.0987036600198648	-0.0723310386775616	0.371282490689923	0.504365586995329
Total sleep time	-0.214923949587129	0.2215280404237	-0.115257813133464	-0.14937035587679	0.10692312599757	-0.157479947558362	0.175116278441535	0.201285819239231
Deep sleep percentage	-0.10138511783549	0.00430656671520343	-0.386282318853073	-0.0964276410974164	-0.113751947520212	0.132887337789473	0.364500119619161	0.226717339147262
REM percentage	0.169260997392663	-0.0159511018138621	-0.0650963795673112	0.273832073700233	-0.247832963154273	0.172254651098905	0.0511490868529824	0.0381285715613556
Total active minutes	0.510283132051341	-0.201820404644703	0.476624257229613	0.182318296951025	-0.0679588836860286	0.195105672839734	-0.493352726899371	-0.60865947485488
