## Supplementary material for "Wearable-ome meets epigenome: A novel approach to measuring biological age with wearable devices": supplemetary table 3

	PCHorvath1	PCHannum	PCPhenoAge	PCGrimAge	PhenotypicAge	ChronAge	PCHorvath1Resid	PCHannumResid	PCPhenoAgeResid	PCGrimAgeResid	PhenotypicAgeResid
RS-01	65.2415857238818	66.4684892979178	58.7021012768524	69.5200499999023	57.6131884675627	62.4476386036961	-2.94848945091742	-5.52619095489462	-1.76590399165738	-1.88546406205938	-0.877291551583781
RS-02	60.6637647281726	61.3186264338094	51.426937614473	63.3542593650524	49.7798392981584	51.7563312799452	0.412033058715785	-2.22617790323751	0.727753932110853	0.828043824502516	1.90591955724496
RS-03	64.0908341685738	67.3482745536882	52.7954751614225	61.8518812689153	52.9297832609267	56.0273785078713	0.667830829889278	0.427847571674712	-1.80623391771045	-4.22150602410643	0.814676827556538
RS-04	58.8465956134431	61.3713447939916	49.0043797314917	64.6608601565205	45.4066882564466	51.3867214236824	-1.13069908463817	-1.88133835262545	-1.35708540691906	2.44161140224226	-2.10020571300424
RS-05	38.9187636826022	42.7253535237936	28.8859925193272	41.871547615002	17.5269692821458	26.1081451060917	-2.28907503985118	-0.548404058094813	1.62197416834303	0.646553213655241	-4.87808062868116
RS-06	48.8435686144058	49.6429178722844	40.8545707267602	50.9397532283475	34.4884208193279	37.5085557837098	-0.829126025140027	-2.64115553886106	3.17381150901072	0.246538841556489	0.762664890943272
RS-07	39.7145566324814	43.7475211955424	30.8781033594762	40.5995207270129	29.5370038582791	31.6221765913758	-5.58747512960311	-3.88425177542469	-1.42417534349295	-5.20496335989695	1.6564731791137
RS-08	33.4077547583548	35.7336442227876	21.1073163186357	39.4756868669042	20.669716566654	27.9972621492129	-9.20276181779547	-9.03317722129756	-7.88281903476639	-3.31824888649743	-3.61124284275965
RS-09	52.023517202073	51.5594109937082	31.0253174002737	46.0462202617917	29.3618745267292	30.5188227241615	7.5407306212056	4.79967387269081	-0.268808908529653	1.15808887760378	2.57698374311517
RS-10	54.5902062526623	57.8093485563795	40.8095949348138	55.1003343888701	31.5910398893621	39.4223134839151	3.49653796132794	4.01273653700861	1.38020414504961	2.81771419760607	-4.03509392237332
RS-11	52.1662483859699	54.7578595411651	40.1840960878119	50.8185199694558	36.2268608643713	38.3436002737851	1.873529477761	1.8138086257153	1.74034312261677	-0.568211971504333	1.67189856342307
RS-12	55.9453844020148	57.6033259952429	45.9005830414743	55.7271081571751	37.645519801756	35.9863107460643	7.40296351124499	6.5223591165343	9.61072390103546	6.29814216421379	5.43136630991361
RS-13	59.9036057732052	63.694302196482	58.5270332664124	59.0033473406743	42.1060891071296	46.5544147843943	3.51432036755146	4.2608331321509	12.5809253878097	0.797405088391564	-0.602282739124976
RS-14	51.2769856528877	56.4262005717915	37.9466585007528	53.758165816462	37.3075617985299	38.8993839835729	0.571594854388271	3.04288594036202	-1.0049230897913	1.90984678207113	2.20070148567862
RS-15	48.2023313818006	53.2232253448154	44.3448348204479	48.6730131602579	31.8755585205568	32.9801505817933	1.89199785821802	4.51817748160248	10.8017531708132	1.74071036230573	2.64654796994365
RS-16	42.0970580544959	45.7084982656863	30.8006704521432	45.4485139390667	33.1972330670772	33.1745379876797	-4.35760898736562	-3.150183705086	-2.92002613542153	-1.64523065018385	3.77519414776887
RS-17	49.144884541738	51.9821284258806	34.3625969622432	47.0081245651293	28.4416959836552	30.8774811772758	4.39579245531364	4.93892555711281	2.74075858486486	1.8221217068556	1.30065426625155
RS-18	61.0443165304824	61.3846357140102	52.0183108028302	57.4902245926094	37.645519801756	41.3305954825462	8.53374032026874	6.07981280775364	10.8452916787395	3.62274625296529	0.124445525506197
RS-19	50.8474086412973	51.3299137796934	33.1448843145346	46.74217811089	29.3618745267292	33.8097193702943	3.92111658196089	1.96921613351581	-1.15618784485758	-0.879094585138473	-0.690904977611112
RS-20	60.91062934205	64.4392511154679	47.803098856074	61.7973660975363	45.2817242050104	50.5544147843943	1.55132604617718	1.84438161248536	-1.79787415373526	0.269361069380783	-1.39868210129495
RS-21	64.617271919099	66.4435855997932	57.195974389805	70.8079644085699	57.7695569741778	58.757015742642	-0.832499274854702	-2.63421047006112	0.100151323120389	2.46757055323118	2.94389725082085
RS-22	40.1618258891676	44.2482420867228	27.9979777542713	41.0570400130051	24.0072291545322	29.9739904175222	-3.91642026722781	-2.08088676099438	-2.79832640455929	-3.37859958993803	-2.2366384548518
RS-23	46.8549971398932	50.2666983635379	35.0969183394657	47.2772695742064	28.6320067697081	36.5420944558522	-2.10009564116709	-1.25353223115035	-1.70076942632217	-2.61328351218553	-4.13404473403731
RS-24	38.1905114355803	38.8625268306823	21.5583401930225	41.1930917498851	24.0072291545322	29.6290212183436	-5.63159354753134	-7.1939555726337	-8.9227599914536	-2.95604551920457	-1.89408106815337
RS-25	52.2414498116355	55.4689790424576	41.2140698208505	49.7884566430813	28.0508770896746	35.7262149212868	3.89215123405587	4.59357892738482	5.16186447059958	0.575504314533421	-3.90499900743478
RS-26	56.4723212682252	58.5367883012828	45.1936241041336	55.706755452808	39.4107912346219	43.4086242299795	2.41879941894496	1.58959514660981	2.12187627738335	0.113441625903584	-0.17378349007312
RS-27	44.3505240826121	45.650180937938	25.7273526120289	43.3968314869449	25.8558657612953	28.1177275838467	1.650561382458	0.788149624379438	-3.37285397051287	0.502847299499184	1.45528313747909
RS-28	43.0557937620867	47.9078810834059	30.0658623295461	46.5143237932787	32.1529013577992	32.6598220396988	-3.01669438630377	-0.5439950814345	-3.18452991533084	-0.151941123238082	3.24197980912025
RS-29	50.8849893816449	51.6296799538057	38.9949344562241	48.6077956696458	31.7342194041215	32.2929500342231	5.08490533817527	3.4677611187253	6.07975913645442	2.24622371135419	3.18760491748698
RS-30	45.168650921138	48.2720890681756	32.0539735029664	44.5456853862277	24.2911969382506	29.7932922655715	1.22457395074839	2.08577502466859	1.42277618784529	0.260118434350669	-1.77323584952941
RS-31	39.8698719058799	41.3253141638422	23.6808284871457	40.4788662661201	20.669716566654	28.2108145106092	-2.89920825373172	-3.61028841249135	-5.50443313609486	-2.49242807490513	-3.82330217738248
RS-32	49.1872153832087	53.2095698527121	44.6211470407452	50.9170546005539	35.8417736901631	40.0465434633812	-2.36994645978208	-1.08040239938468	4.62138715452995	-1.88399838530215	-0.404225868931397
RS-33	45.0110727863047	44.2007655577896	24.6427317742038	41.1846874485386	23.416203179255	25.0869267624914	4.56149325142952	1.73412800575536	-1.68818274793712	0.80783090852004	2.02523188143215
RS-34	40.2140769232993	42.2840318018772	21.4244006990736	40.9594993613953	18.0350991827671	25.5167693360712	-0.554662644953308	-0.52233187532355	-5.29926798158846	0.225651818083085	-3.78270949371968
RS-35	39.1235252730977	41.6957666351218	26.9292766580884	42.7327775965769	25.6101151664843	24.8021902806297	-1.11463615049564	-0.545829407247916	0.858530495732214	2.5923991733898	4.50188964815848
RS-37	85.7068152832018	92.2596481560392	79.2875553378273	84.5785487763836	71.003717582966	75.564681724846	7.77727692425512	9.89791143397333	6.83429418731166	2.2791245438494	-0.512099258975576
RS-38	80.2514946300434	86.3935698387622	78.7369179240656	83.1642680099627	69.0411678224644	71.8001368925394	5.1171476462173	7.00714153774061	9.72338268416528	3.99135734130593	1.26357643060497
RS-39	64.6463484860257	70.8219489599774	60.2219970333591	69.0222984889076	56.4410119760164	62.3709787816564	-3.48680642804385	-1.11214319407946	-0.175962907516244	-2.3195483877535	-1.97334417941933
RS-40	68.4183976385225	74.1970082418625	67.1338471764452	77.3428483738471	64.9187304729772	63.8110882956879	-0.784045030684043	1.1247253754643	5.42003572358173	4.80496794474999	5.07433316354645
RS-41	57.1980158767744	59.7042768823132	47.2023131820172	64.2019996183664	51.3285789365895	62.4503764544832	-10.9940921644794	-12.2925672311693	-13.2681937053366	-7.20578827164196	-7.16461979197522
RS-42	70.4536067454911	73.1126975103039	57.4523618216254	78.6652524864404	66.0059647217935	72.703627652293	-5.35158616836394	-6.98780481176838	-12.3867076368225	-1.25802143754699	-2.66880077808565
RS-43	60.1328465585801	63.5610624403718	53.1702618699634	67.7942768652509	59.6961204385205	58.6228610540726	-5.21731417909661	-5.41070445665988	-3.80298187336106	-0.434699415811405	5.0036774766574
RS-44	86.3761567138479	90.7947645518398	74.5299298976199	85.5307148192184	76.9942050043906	81	4.41087022584071	4.13722343495341	-2.88967006311331	-1.28282654254334	0.0810702898851358
RS-45	54.3722557790345	57.4586912297909	42.959484985922	59.3395871243409	45.8930725182829	48.1834360027378	-3.22658516712601	-3.2622749331012	-4.47508610491059	-0.219282815583403	1.5670685681747
RS-46	68.3968686143947	71.7712367173947	59.914014146766	67.790764321911	56.629081408404	59.1540041067762	2.65233178451917	2.37968085041204	2.45545634768919	-0.879334600163917	1.40920881940202
RS-48	57.9587197946849	60.3783768100445	49.8936355828761	62.1464727754524	45.1129086639603	53.7166324435318	-3.74854425628917	-4.71575176661529	-2.59670719185011	-2.00780364636016	-4.70760702041405
RS-50	50.493728676394	53.9995792155146	32.9793944083806	53.2602930211451	34.3770974635975	39.8822724161533	-0.941461179318798	-0.160561396391172	-6.8702683471896	0.595669718076495	-1.70577953040249
RS-51	58.2175004370953	62.8044311177313	50.9943677054921	63.2686714038712	50.3019083520863	51.7535934291581	-2.03219836590681	-0.738209358645774	0.297685641974072	0.744729691367777	2.43070732059115
