## supplementary table 2 for "Wearable-ome meets epigenome: A novel approach to measuring biological age with wearable devices"

anon_id	albumin	glucose	urea	cholesterol_total	total_protein	sodium	creatinine	haemoglobin	bilirubin	triglycerides	hdl_cholesterol	ldl_cholesterol	calcium	potasium	haematocrit	mchc	mcv	platelet_count	rbc_count	alkaline_phosphatase	lymphocytes_abs	rdw	wbc_count	mch	neutrophils_%	lymphocytes_%	monocytes_%	eosinophils_%	basophils_%	neutrophils_abs	monocytes_abs	eosinophils_abs	basophils_abs	bun	eGFR	chol_hdl_ratio	non_hdl_cholesterol
RS_01	41	5.7	3.4	4.3	69	141	71	15.1	10	0.53	1.3	3.1	2.34	5.3	45.0	34	96	242	4.64	58	1.24	11.8	5.3	33	64.7	23.4	8.5	2.8	0.6	3.42	0.45	0.15	0.03	9.5	96	3.3	3.00
RS_02	45	5.8	7.9	4.8	72	141	97	14.4	10	1.76	1.2	3.4	2.45	4.4	42.0	35	89	186	4.68	53	1.59	12.5	5.7	31	60.2	28.0	8.3	2.6	0.9	3.41	0.47	0.15	0.05	22.1	78	4.0	3.60
RS_03	42	5.1	4.4	5.5	69	140	81	14.8	13	1.03	1.3	4.0	2.41	4.3	43.0	35	88	232	4.89	57	1.5	13.0	4.4	30	44.9	33.8	16.4	3.8	1.1	1.99	0.73	0.17	0.05	12.3	93	4.2	4.20
RS_04	42	5.5	5.6	4.4	68	139	100	14.4	15	0.88	1.0	2.9	2.34	4.9	41.0	35	86	169	4.77	63	0.71	11.7	2.9	30	61.3	24.4	11.3	2.7	0.3	1.78	0.33	0.08	0.01	15.7	75	4.4	3.40
RS_05	47	4.8	5.2	5.7	73	142	68	13.5	14	0.62	2.1	3.5	2.53	5.5	39.0	35	86	275	4.56	56	1.11	11.8	5.1	30	67.7	21.6	6.4	3.7	0.6	3.48	0.33	0.19	0.03	14.6	107	2.7	3.60
RS_06	43	4.9	3.6	5.7	73	140	69	14.3	9	0.98	1.5	4.0	2.42	4.4	43.0	33	90	243	4.75	49	2.12	12.7	6.8	30	60.0	31.4	6.5	1.5	0.6	4.05	0.44	0.10	0.04	10.1	97	3.8	4.20
RS_07	40	5.3	4.1	4.9	66	141	66	12.4	11	0.51	1.9	2.6	2.26	3.8	37.0	34	95	238	3.89	49	1.55	12.4	4.0	32	47.7	38.6	8.0	4.2	1.5	1.92	0.32	0.17	0.06	11.5	107	2.6	3.00
RS_08	48	5.7	6.8	4.9	76	139	86	15.4	12	0.67	1.3	3.4	2.50	4.8	44.0	35	81	252	5.43	64	2.1	11.9	4.8	28	46.6	43.6	7.3	2.1	0.4	2.25	0.35	0.10	0.02	19.0	106	3.8	3.60
RS_09	46	5.5	4.4	6.5	72	142	86	14.8	10	3.34	1.1	3.7	2.42	4.1	41.0	36	86	191	4.83	94	2.62	12.7	5.8	31	45.3	45.2	8.3	0.7	0.5	2.63	0.48	0.04	0.03	12.3	104	5.9	5.40
RS_10	45	5.2	4.1	4.4	69	146	67	13.5	5	1.10	1.3	2.8	2.38	4.1	40.0	34	86	176	4.57	84	1.13	11.9	4.9	30	64.7	22.9	7.3	4.5	0.6	3.20	0.36	0.22	0.03	11.5	115	3.4	3.10
RS_11	47	4.8	5.4	5.0	74	145	92	13.9	9	1.16	1.3	3.4	2.47	4.5	42.0	33	89	232	4.72	62	1.88	13.1	4.7	29	48.1	39.8	8.7	3.0	0.4	2.27	0.41	0.14	0.02	15.1	91	3.8	3.70
RS_12	45	5.5	3.1	4.0	72	141	53	13.1	26	0.80	1.5	2.2	2.35	4.2	39.0	33	88	302	4.45	86	2.38	13.3	13.0	29	71.1	18.3	8.6	1.5	0.5	9.24	1.12	0.20	0.07	8.7	119	2.7	2.50
RS_13	41	4.6	3.6	3.3	73	141	63	14.1	11	0.81	0.7	2.5	2.27	4.1	41.0	34	87	450	4.75	85	2.0	12.8	6.5	30	58.8	31.0	8.5	1.2	0.5	3.79	0.55	0.08	0.03	10.1	102	4.7	2.60
RS_14	46	5.6	5.1	4.2	72	139	83	14.4	8	1.21	1.3	2.5	2.39	3.9	41.0	35	89	247	4.68	69	1.7	12.3	9.1	31	63.3	18.8	8.9	8.7	0.3	5.73	0.81	0.79	0.03	14.3	103	3.2	2.90
RS_15	48	4.3	3.6	6.3	77	141	61	13.9	9	0.66	2.1	3.7	2.46	4.5	42.0	33	91	325	4.59	70	1.45	13.7	8.9	30	75.8	16.4	6.4	1.1	0.3	6.70	0.57	0.10	0.03	10.1	116	3.0	4.20
RS_16	44	4.8	5.4	5.3	70	141	70	13.9	10	0.54	1.6	3.5	2.39	4.3	42.0	33	92	204	4.59	101	1.85	13.1	6.0	30	59.2	30.6	7.5	2.2	0.5	3.58	0.45	0.13	0.03	15.1	98	3.3	3.70
RS_17	40	4.5	4.2	5.3	67	138	65	12.3	10	1.25	1.8	3.3	2.22	4.5	36.0	34	91	247	4.00	40	1.68	12.6	6.0	31	62.7	28.2	7.1	1.6	0.5	3.74	0.43	0.09	0.03	11.8	109	2.9	3.50
RS_18	45	5.3	4.7	5.2	73	142	80	16.6	13	0.65	1.2	3.9	2.36	4.1	48.0	35	87	212	5.46	114	2.01	12.4	4.9	30	43.3	41.3	6.2	8.6	0.6	2.11	0.30	0.42	0.03	13.2	105	4.3	4.00
RS_19	49	5.0	5.5	5.9	81	140	67	14.4	11	0.76	2.0	3.7	2.57	4.6	42.0	35	92	299	4.54	58	3.04	12.5	8.0	32	54.6	38.2	5.3	1.5	0.4	4.34	0.42	0.12	0.03	15.4	104	3.0	3.90
RS_20	45	5.0	5.4	5.3	73	142	69	14.3	19	0.89	1.9	3.0	2.44	4.4	40.0	36	94	158	4.28	69	1.26	12.5	4.3	33	58.2	29.6	8.2	3.5	0.5	2.47	0.35	0.15	0.02	15.1	89	2.8	3.40
RS_21	45	5.5	5.2	6.8	70	142	90	16.1	17	0.77	1.6	5.2	2.32	4.5	47.0	35	90	204	5.22	108	1.22	13.2	4.4	31	64.1	27.5	6.8	0.9	0.7	2.85	0.30	0.04	0.03	14.6	81	4.3	5.20
RS_22	47	4.7	4.5	4.0	80	141	72	12.5	10	0.35	1.7	2.0	2.38	3.9	37.0	34	91	234	4.05	33	2.04	12.5	5.1	31	48.5	40.1	8.6	2.0	0.8	2.47	0.44	0.10	0.04	12.6	98	2.4	2.30
RS_23	46	5.0	5.5	6.1	76	140	64	14.8	25	0.83	1.9	4.0	2.40	4.4	44.0	34	93	230	4.73	46	1.53	11.8	4.8	31	57.1	32.2	8.4	1.9	0.4	2.71	0.40	0.09	0.02	15.4	107	3.2	4.20
RS_24	42	4.7	6.3	4.7	72	139	75	13.3	13	0.65	1.6	2.6	2.28	4.4	38.0	35	91	270	4.20	39	2.18	12.0	4.2	32	34.3	51.5	6.1	6.9	1.2	1.45	0.26	0.29	0.05	17.6	93	2.9	3.10
RS_25	49	4.9	3.9	6.6	75	141	91	14.2	33	0.99	1.8	4.4	2.49	3.8	42.0	34	86	242	4.85	64	1.28	11.9	4.9	29	49.3	25.9	12.3	11.5	1.0	2.43	0.61	0.57	0.05	10.9	94	3.7	4.80
RS_26	51	5.3	5.1	5.5	76	142	90	15.9	21	0.69	2.0	3.1	2.47	4.2	47.0	34	90	240	5.19	62	2.15	12.3	7.7	31	63.3	27.8	6.3	2.3	0.3	4.89	0.49	0.18	0.02	14.3	90	2.8	3.50
RS_27	45	5.0	6.1	3.9	76	144	106	15.2	11	0.68	1.1	2.6	2.51	4.4	46.0	33	85	141	5.33	60	2.42	12.2	5.4	29	45.4	45.1	8.0	1.1	0.4	2.44	0.43	0.06	0.02	17.1	82	3.5	2.80
RS_28	42	5.0	5.7	5.5	67	140	80	15.2	14	0.67	1.4	3.8	2.32	4.2	43.0	35	90	193	4.80	65	2.6	12.8	6.3	32	45.1	41.1	8.2	5.1	0.5	2.85	0.52	0.32	0.03	16.0	112	3.9	4.10
RS_29	44	5.2	3.7	4.5	69	140	67	13.2	11	0.56	2.4	1.6	2.39	4.4	39.0	34	94	254	4.12	66	2.25	12.7	6.9	32	55.4	32.6	10.4	1.3	0.3	3.83	0.72	0.09	0.02	10.4	104	1.9	2.10
RS_30	52	5.7	6.0	5.5	74	142	104	15.9	13	2.09	1.0	3.7	2.49	4.4	44.0	36	85	284	5.21	85	1.69	11.7	5.4	31	53.5	31.6	9.7	4.3	0.9	2.86	0.52	0.23	0.05	16.8	83	5.5	4.50
RS_31	45	4.6	2.8	4.8	71	139	59	12.5	9	0.73	2.2	2.3	2.29	4.0	36.0	34	88	183	4.13	39	2.42	12.3	5.1	30	46.2	47.5	4.7	1.2	0.4	2.36	0.24	0.06	0.02	7.8	> 120	2.2	2.60
RS_32	42	4.6	3.3	5.0	70	143	62	12.6	11	1.37	1.5	3.3	2.38	3.8	38.0	34	85	251	4.43	49	2.51	12.8	7.9	28	53.2	31.9	5.2	9.3	0.4	4.19	0.41	0.73	0.03	9.2	109	3.3	3.50
RS_33	47	4.6	6.3	4.3	79	141	101	14.5	27	1.03	1.2	2.7	2.44	4.5	43.0	34	90	257	4.73	55	2.05	12.5	5.0	31	47.3	41.1	10.0	1.2	0.4	2.36	0.50	0.06	0.02	17.6	89	3.6	3.10
RS_34	45	4.7	4.9	5.6	69	138	73	14.8	10	0.75	1.5	3.9	2.39	4.4	43.0	34	86	220	5.05	48	2.17	12.0	5.0	29	35.4	43.2	10.8	9.6	1.0	1.78	0.54	0.48	0.05	13.7	> 120	3.7	4.10
RS_35	42	4.9	6.5	4.9	67	141	64	11.8	6	0.85	1.4	3.5	2.24	4.0	35.0	34	87	276	3.99	119	1.89	13.2	7.5	30	63.1	25.4	8.3	3.1	0.1	4.70	0.62	0.23	0.01	18.2	117	3.5	3.50
RS_37	43	5.7	5.0	5.0	71	142	92	14.8	34	0.74	1.7	3.2	2.45	4.1	42.0	35	88	203	4.75	81	1.69	12.3	6.4	31	62.0	26.6	9.0	1.9	0.5	3.95	0.57	0.12	0.03	14.0	70	2.9	3.30
RS_38	39	5.1	4.7	4.6	65	143	66	12.3	7	1.92	1.1	2.9	2.35	4.4	39.0	32	87	276	4.45	94	1.33	13.5	5.9	28	69.7	22.7	5.6	1.5	0.5	4.07	0.33	0.09	0.03	13.2	81	4.2	3.50
RS_39	42	5.4	4.1	6.9	68	141	67	13.8	8	0.99	1.7	4.9	2.37	4.5	40.0	34	87	282	4.61	63	2.11	12.4	6.5	30	58.6	32.7	7.0	1.4	0.3	3.79	0.45	0.09	0.02	11.5	85	4.1	5.20
RS_40	44	5.7	8.4	5.0	69	142	84	14.3	9	1.35	1.2	3.5	2.40	4.6	42.0	34	89	274	4.72	72	1.2	13.8	6.5	30	70.0	18.4	9.5	1.8	0.3	4.55	0.62	0.12	0.02	23.5	85	4.2	3.80
RS_41	45	5.6	4.9	4.2	72	141	54	15.4	30	0.93	1.1	3.0	2.46	4.1	43.0	36	84	248	5.06	122	2.62	11.7	5.1	30	38.6	51.4	8.0	1.6	0.4	1.97	0.41	0.08	0.02	13.7	97	3.8	3.10
RS_42	45	5.1	6.7	4.1	67	138	75	13.4	14	0.48	2.0	1.7	2.35	4.4	39.0	34	92	144	4.26	73	1.29	12.9	3.4	32	49.8	38.0	8.6	2.1	1.5	1.69	0.29	0.07	0.05	18.8	87	2.1	2.10
RS_43	40	4.9	7.9	5.7	68	141	68	12.8	12	0.32	2.2	3.1	2.30	4.2	38.0	34	93	213	4.09	85	1.2	14.3	3.2	31	49.7	37.5	9.7	2.8	0.3	1.59	0.31	0.09	0.01	22.1	85	2.6	3.50
RS_44	43	5.0	5.9	2.9	68	136	102	13.8	20	1.10	1.1	1.4	2.35	4.0	39.0	35	86	218	4.55	69	1.91	12.9	6.2	30	54.5	30.7	11.4	2.9	0.5	3.39	0.71	0.18	0.03	16.5	59	2.6	1.80
RS_45	44	5.0	5.4	6.5	66	141	70	13.9	16	0.54	2.0	4.5	2.39	4.4	40.0	35	102	181	3.93	49	1.64	12.7	3.6	35	39.1	46.1	11.5	2.6	0.7	1.39	0.41	0.09	0.03	15.1	106	3.3	4.50
RS_46	45	5.0	10.4	8.7	70	142	71	13.7	11	0.66	1.5	7.2	2.49	4.7	41.0	33	89	219	4.58	66	1.63	13.8	4.5	30	46.6	36.1	10.9	5.5	0.9	2.11	0.50	0.25	0.04	29.1	98	5.8	7.20
RS_48	45	4.9	4.9	6.6	71	141	68	13.1	10	0.69	1.5	4.7	2.28	4.5	38.0	35	93	282	4.04	56	1.87	11.6	6.6	32	62.4	28.3	7.6	1.2	0.5	4.13	0.50	0.08	0.03	13.7	89	4.4	5.10
RS_50	46	5.6	3.8	5.6	72	142	86	15.3	11	0.58	1.8	3.6	2.38	4.7	44.0	35	84	288	5.22	76	2.06	12.2	5.1	29	46.4	40.6	8.3	3.9	0.8	2.35	0.42	0.20	0.04	10.6	98	3.1	3.80
RS_51	45	5.3	5.2	6.2	70	143	93	14.9	14	0.84	1.8	4.2	2.40	4.2	44.0	34	90	175	4.82	60	1.55	13.2	4.1	31	50.2	37.7	9.2	2.7	0.2	2.06	0.38	0.11	0.01	14.6	82	3.4	4.40
