## supplementary table 1 for "Wearable-ome meets epigenome: A novel approach to measuring biological age with wearable devices"

anon_id	weight	height	bmi	systolic_blood_pressure	diastolic_blood_pressure	smoking_status	diabetic_status	bp_medicine_status	ethnicity
RS-01	92	1.78	29	120	72	no	no	no	Western european
RS-02	98	1.72	33	104	72	no	no	no	Western european
RS-03	78	1.73	26	140	78	no	no	no	Western european
RS-04	102	1.79	32	120	80	no	no	no	Western european
RS-05	66	1.79	21	94	60	no	no	no	Western european
RS-06	55	1.6	21	120	80	no	no	no	Western european
RS-07	80	1.67	29	110	68	no	no	no	Western european
RS-08	95	1.82	29	110	70	no	no	no	Western european
RS-09	92	1.8	28	90	70	no	no	no	Western european
RS-10	60	1.78	19	86	56	no	no	no	Western european
RS-11	94	1.77	30	142	98	no	no	no	Western european
RS-12	51	1.6	20	105	76	no	no	no	Western european
RS-13	85	1.7	29	120	80	no	no	yes	Western european
RS-14	104	1.85	30	147	81	yes	no	no	Western european
RS-15	58	1.68	21	98	66	no	no	no	Western european
RS-16	63	1.75	21	90	62	no	no	no	Western european
RS-17	59	1.66	21	98	73	yes	no	no	Western european
RS-18	77	1.75	25	100	70	no	no	no	Western european
RS-19	60	1.74	20	120	80	no	no	no	Western european
RS-20	53	1.57	22	100	62	no	no	no	Western european
RS-21	76	1.78	24	136	77	no	no	no	Western european
RS-22	60	1.62	23	80	60	no	no	no	Western european
RS-23	64	1.69	22	110	70	no	no	no	Western european
RS-24	70	1.59	28	110	70	no	no	no	Western european
RS-25	70	1.76	23	110	70	no	no	no	Western european
RS-26	80	1.85	23	110	68	no	no	no	Western european
RS-27	64	1.75	21	130	70	no	no	no	African, Coloured
RS-28	110	1.79	34	130	90	no	no	no	Western european
RS-29	60	1.7	21	90	58	no	no	no	Western european
RS-30	79	1.75	26	108	78	no	no	no	Western european
RS-31	57	1.61	22	110	72	no	no	no	Western european
RS-32	81	1.61	31	110	68	no	no	no	Western european
RS-33	83	1.73	28	102	74	no	no	no	Western european
RS-34	67	1.74	22	92	68	no	no	no	Western european
RS-35	78	1.65	29	130	90	no	no	no	Western european
RS-37	88	1.9	24	142	86	no	no	yes	Western european
RS-38	102	1.74	34	118	82	no	no	yes	Western european
RS-39	70	1.64	26	129	76	no	no	no	Western european
RS-40	131	1.77	42	124	80	no	no	yes	Western european
RS-41	62	1.53	27	165	97	no	no	yes	Western european
RS-42	72	1.82	22	142	84	yes	no	no	Western european
RS-43	62	1.73	21	126	65	no	no	no	Western european
RS-44	91	1.75	30	108	104	no	no	yes	Western european
RS-45	82	1.77	26	125	77	no	no	no	Western european
RS-46	76	1.82	23	119	79	no	no	no	Western european
RS-48	74	1.64	27	125	79	no	no	no	Western european
RS-50	72	1.84	21	110	68	no	no	no	Western european
RS-51	79	1.73	26	126	76	no	no	no	Western european
